# Previously unknown regulatory role of extracellular RNA on bacterial directional migration

**DOI:** 10.1101/2024.07.11.603110

**Authors:** Victor Tetz, Kristina Kardava, Maria Vecherkovskaya, Alireza Khodadadi-Jamayran, Aristotelis Tsirigos, George Tetz

## Abstract

Bacterial directional migration plays a significant role in bacterial adaptation. However, the regulation of this process, particularly in young biofilms, remains unclear.

Here, we demonstrated the critical role of extracellular RNA as part of the Universal Receptive System in bacterial directional migration using a multidisciplinary approach, including bacterial culture, biochemistry, and genetics.

We found that the destruction or inactivation of extracellular RNA with RNase or RNA-specific antibodies in the presence of the chemoattractant triggered the formation of bacterial “runner cells» in what we call a “panic state” capable of directional migration. These cells quickly migrated even on the surface of 1.5% agar and formed evolved colonies that were transcriptionally and biochemically different from the ancestral cells. We have also shown that cell-free DNA from blood plasma can act as a potent bacterial chemoattractant. Our data revealed a previously unknown role of bacterial extracellular RNA in the regulation of bacterial migration and have shown that its destruction or inhibition triggered the directional migration of developing and mature biofilms towards the chemoattractant.
