## Supplemental Table 1 for "Previously unknown regulatory role of extracellular RNA on bacterial directional migration"

### Sheet: Sheet1
Supplementary Data 1. Differentially expressed genes (DEG) of ancestral RNasefree biofilms, ancestral RNasesupp biofilms, and evolved colonies as identified by DESeq2 analysis (transcripts with an adjusted p value of < 0.05 and log2 fold change value of ± 1.0 (2 fold) were considered significantly differentially expressed)
	group	row	gene name	baseMean	ancestral RNasefree biofilm	evolved colony	foldChange	log2FoldChange	pval	padj
	sporulation
		UP12_05870	spore coat protein	224.846	412.947	36.7456	0.088984	-3.49031	0.00231927	0.35961
		UP12_05860	Spore coat protein Z	13035.4	23630.6	2440.18	0.103264	-3.27559	8.00383e-05	0.0948671
		UP12_05855	spore coat protein	7403.9	13147.4	1660.36	0.126288	-2.98521	0.000481219	0.204821
		UP12_08735	spore coat protein	29.4871	52.1694	6.80475	0.130436	-2.93859	0.031834	0.974316
		UP12_17795	spore gernimation protein	6406.04	11095.9	1716.16	0.154666	-2.69278	0.0016463	0.323334
		UP12_17680	spore coat protein	142.129	246.152	38.1066	0.154809	-2.69143	0.0177669	0.771267
		UP12_05875	spore coat protein cotX	20016.6	33635.3	6397.83	0.190211	-2.39432	0.00221881	0.35961
		UP12_05360	spore gernimation protein GerPB	745.73	1241.04	250.415	0.201777	-2.30916	0.0204799	0.804451
		UP12_02420	manganese transport protein MntH	118.875	196.921	40.8285	0.207334	-2.26997	0.0442006	1
		UP12_04725	spore gernimation protein GerQ	393.175	640.729	145.622	0.227275	-2.13749	0.0405514	1
		UP12_05895	sporulation protein	1094.75	1782.58	406.924	0.228278	-2.13113	0.0266569	0.907182
		UP12_05865	spore coat protein	1268.14	2036.81	499.469	0.245221	-2.02785	0.0324111	0.974316
		UP12_05365	spore gernimation protein GerPA	846.363	1340.24	352.486	0.263002	-1.92685	0.0484673	1
		UP12_11675	Sporulation histidine kinase inhibitor Sda	5127.74	8075.24	2180.24	0.269991	-1.88902	0.0262864	0.907182
	chmotaxis	UP12_14305	phosphoadenosine phosphosulfate sulfotransferase	25.545	0.734781	50.3551	68.5308	6.09868	0.000413614	0.204821
		UP12_06725	chemotaxis protein	9.58096	1.46956	17.6923	12.0392	3.58967	0.0391069	1
		UP12_06115	flagellin	371.341	86.7041	655.978	7.5657	2.91947	0.00660644	0.560178
		UP12_10300	pilus assembly protein PilZ	310.44	68.3346	552.546	8.08588	3.01541	0.00580189	0.551366
		UP12_08025	chemotaxis protein CheD	195.264	54.3738	336.155	6.18229	2.62814	0.0176358	0.771267
		UP12_18300	chemotaxis protein	75.6668	22.0434	129.29	5.86525	2.55219	0.0270984	0.907182
		UP12_08035	Swarming motility protein SwrB	1203.61	474.668	1932.55	4.07137	2.02551	0.0336046	0.98019
		UP12_16570	flagellar biosynthesis anti-sigma factor FlgM	1173.29	464.381	1882.19	4.05312	2.01903	0.0344937	0.988018
	cell energy metabolism	UP12_08615	Lactate utilization protein B	5.4438	0	10.8876	Inf	Inf	0.0230495	0.857617
		UP12_18055	cytochrome d ubiquinol oxidase subunit 2	20.8903	3.6739	38.1066	10.3722	3.37465	0.0170667	0.771267
		UP12_01715	lactate dehydrogenase	2136.61	448.951	3824.27	8.51823	3.09055	0.00108737	0.273609
		UP12_18060	cytochrome D ubiquinol oxidase subunit I	588.748	141.813	1035.68	7.30317	2.86852	0.00562502	0.551366
		UP12_03925	Crp/Fnr family transcriptional regulator	482.744	136.669	828.819	6.06441	2.60037	0.0125684	0.712049
		UP12_05305	oxidoreductase	46.0806	13.2261	78.9351	5.96815	2.57728	0.0332539	0.979661
		UP12_10890	2-oxoisovalerate dehydrogenase	265.513	95.5215	435.504	4.55922	2.18879	0.0413974	1
		UP12_03940	2,4-diaminobutyrate decarboxylase	776.191	297.586	1254.8	4.21658	2.07607	0.0355499	0.988018											1
		UP12_15450	acyl-CoA dehydrogenase	521.253	202.8	839.706	4.14057	2.04983	0.0439709	1
		UP12_16750	mannose-6-phosphate isomerase	1329.58	578.273	2080.89	3.59846	1.84738	0.0496775	1
	transcriptional regulation	UP12_14675	XRE family transcriptional regulator	10.6	19.8391	1.36095	0.0685994	-3.86566	0.0471172	1
		UP12_15740	TetR family transcriptional regulator	100.831	169	32.6628	0.193271	-2.3713	0.0380545
		UP12_12785	LuxR family transcriptional regulator	6734.6	10816.7	2652.49	0.245222	-2.02784	0.0153087	0.771267
		UP12_14465	XRE family transcriptional regulator	7.17214	0.734781	13.6095	18.5218	4.21116	0.0388272	1
		UP12_03925	Crp/Fnr family transcriptional regulator	482.744	136.669	828.819	6.06441	2.60037	0.0125684	0.712049
		UP12_08380	transcription factor YdeB	4804.52	2081.63	7527.41	3.61611	1.85444	0.0302734	0.974316
		UP12_06475	stress protein	7.34781	14.6956	0	0	Inf	0.0322371	0.974316
		UP12_05380	hypothetical protein UP12_05380	31.487	60.252	2.7219	0.0451752	-4.46832	0.00363983	0.434369
		UP12_17685	glycosyl transferase	15.3761	29.3912	1.36095	0.0463046	-4.4327	0.0157352	0.771267
		UP12_09590	hypothetical protein UP12_09590	1099.55	2004.48	194.616	0.0970903	-3.36453	0.000785131	0.273609
		UP12_13815	hypothetical protein UP12_13815	175.725	317.425	34.0237	0.107187	-3.2218	0.00503798	0.5497
		UP12_03735	hypothetical protein UP12_03735	42.5502	74.2129	10.8876	0.146708	-2.76898	0.0299562	0.974316
		UP12_03675	hypothetical protein UP12_03675	62.5395	108.748	16.3314	0.150177	-2.73526	0.0237539	0.857617
		UP12_05065	membrane protein	3701.28	6403.62	998.937	0.155996	-2.68042	0.00260646	0.383932
		UP12_05615	hypothetical protein UP12_05615	786.766	1357.14	216.391	0.159446	-2.64886	0.00824996	0.629728
		UP12_15035	phosphohydrolase	1184.29	2041.96	326.628	0.159958	-2.64423	0.00641958	0.560178
		UP12_03880	peptidase M14	206.03	354.899	57.1599	0.16106	-2.63433	0.0176851	0.771267
		UP12_17650	glucose-1-phosphate thymidylyltransferase	315.515	537.125	93.9055	0.17483	-2.51598	0.0191554	0.786493
		UP12_05890	membrane protein	430.199	731.107	129.29	0.176842	-2.49947	0.0170404	0.771267
		UP12_07000	rod-share determining protein MreBH	415.557	703.185	127.929	0.181928	-2.45856	0.0191068	0.786493
		UP12_14690	stress protein	2358.03	3982.51	733.552	0.184193	-2.44071	0.00758441	0.603883
		UP12_05310	hypothetical protein UP12_05310	127.638	213.086	42.1894	0.197992	-2.33648	0.0380625	1
		UP12_09390	hypothetical protein UP12_09390	384.329	640.729	127.929	0.199662	-2.32437	0.027023	0.907182
		UP12_08845	DSBA oxidoreductase	129.053	214.556	43.5504	0.202979	-2.3006	0.040749	1
		UP12_11735	hypothetical protein UP12_11735	1107.27	1826.67	387.871	0.212338	-2.23556	0.020305	0.804451
		UP12_06420	serine protease	3235.14	5261.77	1208.52	0.22968	-2.1223	0.0164395	0.771267
		UP12_13780	hypothetical protein UP12_13780	952.513	1533.49	371.539	0.242284	-2.04523	0.0350009	0.988018
		UP12_12900	membrane protein	1412.03	2266.06	557.989	0.246237	-2.02188	0.0314552	0.974316
		UP12_15535	hypothetical protein UP12_15535	3485.22	5593.15	1377.28	0.246244	-2.02184	0.0212212	0.822602
		UP12_15930	glyceraldehyde-3-phosphate dehydrogenase	67733.3	105509	29957.2	0.28393	-1.8164	0.0106474	0.688098
		UP12_04355	membrane protein	4557.33	7085.49	2029.18	0.286385	-1.80397	0.0350706	0.988018
		UP12_09505	betaine-aldehyde dehydrogenase	3999.47	6158.93	1840	0.298754	-1.74297	0.0434601	1
		UP12_00070	inosine-5-monophosphate dehydrogenase	19182.3	29492.6	8872.03	0.300822	-1.73302	0.0247655	0.879025
		UP12_13745	phosphoenolpyruvate carboxykinase	27744.9	40775.2	14714.6	0.360871	-1.47044	0.0496939	1
		UP12_13995	Hypothetical UP12_13995	4.08285	0	8.1657	Inf	Inf	0.0477911	1
		UP12_14135	N-acetylmuramoyl-L-alanine amidase	4.08285	0	8.1657	Inf	Inf	0.0477911	1
		UP12_14225	hypothetical protein UP12_14225	8.1657	0	16.3314	Inf	Inf	0.00684535	0.560178
		UP12_14530	hypothetical protein UP12_14530	4.08285	0	8.1657	Inf	Inf	0.0477911	1
		UP12_16160	hypothetical protein UP12_16160	4.08285	0	8.1657	Inf	Inf	0.0477911	1
		UP12_14235	phage portal protein	45.6461	1.46956	89.8227	61.1221	5.93362	9.6606e-05	0.0948671
		UP12_14300	structural protein	154.739	7.34781	302.131	41.1185	5.36172	2.83167e-05	0.083421
		UP12_14245	hypothetical protein UP12_14245	72.0888	8.08259	136.095	16.838	4.07365	0.0011145	0.273609
		UP12_14260	terminase	245.322	27.9217	462.723	16.5722	4.05069	0.000486676	0.204821
		UP12_14205	phage portal protein	103.554	12.4913	194.616	15.5801	3.96164	0.00106064	0.273609
		UP12_14555	phage portal protein	17.4336	2.20434	32.6628	14.8175	3.88923	0.0107442	0.688098
		UP12_14255	phage portal protein	626.615	80.0911	1173.14	14.6476	3.87259	0.000306511	0.204821
		UP12_14140	hypothetical protein UP12_14140	16.7531	2.20434	31.3018	14.2001	3.82783	0.0123763	0.712049
		UP12_14220	phage portal protein	158.685	22.0434	295.326	13.3975	3.74389	0.00139395	0.293327
		UP12_14460	hypothetical protein UP12_14460	10.2614	1.46956	19.0533	12.9653	3.69658	0.0315667	0.974316
		UP12_14590	phage portal protein	348.889	49.9651	647.812	12.9653	3.69658	0.000908775	0.273609
		UP12_14445	hypothetical protein UP12_14445	217.899	31.5956	404.202	12.793	3.67728	0.00138025	0.293327
		UP12_14470	DNA-binding protein	55.0769	8.08259	102.071	12.6285	3.65862	0.00349806	0.434369
		UP12_18050	ATP-binding/permease CydC	54.3964	8.08259	100.71	12.4602	3.63925	0.00368609	0.434369
		UP12_00055	hypothetical	18.4814	2.93912	34.0237	11.5762	3.53308	0.0158831	0.771267
		UP12_08520	dna binding protein	8.90048	1.46956	16.3314	11.1131	3.47419	0.048865	1
		UP12_17265	hypothetical protein UP12_17265	254.031	42.6173	465.445	10.9215	3.4491	0.00222917	0.35961
		UP12_14195	phage portal protein	76.702	13.2261	140.178	10.5986	3.4058	0.00449342	0.509139
		UP12_14525	XkdX family protein	23.9795	4.40869	43.5504	9.87832	3.30427	0.0162103	0.771267
		UP12_14605	phage portal protein	259.012	48.4955	469.528	9.68188	3.27529	0.00340507	0.434369
		UP12_12990	haloacid dehalogenase	42.8284	8.08259	77.5741	9.59769	3.26269	0.00974352	0.688098
		UP12_03835	GTP cyclohydrolase	37.6977	7.34781	68.0475	9.26092	3.21116	0.0120455	0.70972
		UP12_14420	hypothetical protein UP12_14420	11.3093	2.20434	20.4142	9.26092	3.21116	0.0457804	1
		UP12_14290	Hypothetical UP12_14290	21.9381	4.40869	39.4675	8.95223	3.16225	0.022241	0.850937
		UP12_08400	hypothetical protein UP12_08400	190.271	38.9434	341.598	8.77167	3.13285	0.00559235	0.551366
		UP12_14215	phage portal protein	28.1167	5.87825	50.3551	8.56636	3.09868	0.0192218	0.786493
		UP12_15770	copper resistance protein CopZ	38.065	8.08259	68.0475	8.41902	3.07365	0.0153381	0.771267
		UP12_14545	hypothetical protein UP12_14545	78.2258	17.6347	138.817	7.87179	2.97669	0.0111489	0.690045
		UP12_15940	amino acid permease	74.4561	16.9	132.012	7.81139	2.96558	0.0117011	0.703497
		rpmJ	50S ribosomal protein L36	1749.67	400.456	3098.88	7.73839	2.95203	0.00200366	0.35961
		UP12_10295	hypothetical protein UP12_10295	38.4324	8.81737	68.0475	7.71744	2.94812	0.0191156	0.786493
		UP12_08310	hypothetical protein UP12_08310	474.594	109.482	839.706	7.66979	2.93919	0.00538203	0.551366
		UP12_12170	hypothetical protein UP12_12170	840.75	193.982	1487.52	7.66833	2.93891	0.00362398	0.434369
		UP12_14455	hypothetical protein UP12_14455	92.3113	21.3086	163.314	7.66421	2.93814	0.0112431	0.690045
		UP12_14575	phage portal protein	248.137	58.0477	438.226	7.54941	2.91636	0.00833652	0.629728
		UP12_08770	hypothetical protein UP12_08770	45.6589	11.0217	80.296	7.28526	2.86498	0.0196003	0.790991
		UP12_14190	phage portal protein	63.5141	15.4304	111.598	7.23234	2.85446	0.0160411	0.771267
		UP12_14160	hypothetical protein UP12_14160	62.1532	15.4304	108.876	7.05594	2.81884	0.0174487	0.771267
		UP12_14585	phage portal protein	877.493	230.721	1524.26	6.60652	2.72389	0.00640626	0.560178
		tdh	L-threonine 3-dehydrogenase	418.169	110.952	725.386	6.53784	2.70882	0.0104044	0.688098
		UP12_04780	aminotransferase	54.9811	14.6956	95.2665	6.48265	2.69658	0.0238712	0.857617
		UP12_14595	phage portal protein	490.066	132.261	847.872	6.41062	2.68046	0.0102169	0.688098
		UP12_12105	preprotein translocase subunit SecD	78.3887	22.0434	134.734	6.11221	2.61169	0.0237177	0.857617
		UP12_14570	phage portal protein	25.4491	7.34781	43.5504	5.92699	2.5673	0.0495155	1
		UP12_14095	hypothetical protein UP12_14095	80.4845	23.513	137.456	5.84596	2.54744	0.0267368	0.907182
		UP12_07155	hypothetical protein UP12_07155	378.702	110.952	646.451	5.82641	2.54261	0.016342	0.771267
		UP12_14415	Replicative DNA helicase	148.612	44.0869	253.137	5.74177	2.5215	0.0238534	0.857617
		UP12_14600	hypothetical protein UP12_14600	57.8116	17.6347	97.9884	5.55655	2.47419	0.0355124	0.988018
		UP12_14580	transglycosylase	472.495	144.752	800.239	5.52835	2.46685	0.0175704	0.771267
		UP12_15650	hypothetical protein UP12_15650	1359.78	419.56	2300.01	5.48195	2.45469	0.0103322	0.688098
		UP12_05215	phosphatase	54.0418	16.9	91.1836	5.3955	2.43176	0.0398002	1
		UP12_10205	nucleoside diphosphate kinase	1828.83	572.394	3085.27	5.39012	2.43032	0.0093678	0.688098
		UP12_17605	bacilysin biosynthesis protein BacA	100.857	31.5956	170.119	5.38426	2.42875	0.0317118	0.974316
		UP12_14625	phage portal protein	620.385	196.921	1043.85	5.30084	2.40622	0.0178025	0.771267
		UP12_03655	hypothetical protein UP12_03655	254.925	85.2346	424.616	4.98174	2.31665	0.0320029	0.974316
		UP12_11305	phosphate ABC transporter permease	104.736	35.2695	174.202	4.93916	2.30427	0.040312	1
		UP12_12860	electron transfer flavoprotein subunit beta	121.652	41.8825	201.421	4.80918	2.26579	0.042143	1
		UP12_19135	plasmid partitioning protein ParB	587.735	206.473	968.996	4.69308	2.23054	0.0278116	0.920596
		UP12_02850	cold-shock protein	11926.4	4264.67	19588.2	4.59312	2.19948	0.00667471	0.560178
		UP12_05150	uroporphyrinogen decarboxylase	1101.4	452.625	1750.18	3.86674	1.95112	0.0416233	1
		UP12_08240	membrane protein	4809.39	2121.31	7497.47	3.53436	1.82145	0.0331664	0.979661

### Sheet: Sheet2
Supplementary Data 1. Differentially expressed genes (DEG) of ancestral RNasefree biofilms, ancestral RNasesupp biofilms, and evolved colonies as identified by DESeq2 analysis Transcripts with an adjusted p value of < 0.05 and log2 fold change value of ± 1.0 (2 fold) were considered significantly differentially expressed)
	group	row	gene name	base mean	ancestral RNasefree biofilm	ancestral RNasesupp biofilm	foldChange	log2FoldChange	pval	padj
	sporulation	UP12_10595	stage II sporulation protein M	11.1286	20.0642	2.19296	0.109297	-3.19367	0.00596831	0.577493
		UP12_05895	sporulation protein	1382.58	2212.53	552.626	0.249771	-2.00132	0.000152142	0.046146
		UP12_05870	spore coat protein	324.256	512.549	135.964	0.265269	-1.91447	0.000644126	0.126893
		UP12_05860	Spore coat protein Z	19065.8	29330.2	8801.45	0.300081	-1.73658	0.000440645	0.0930076
		UP12_17795	spore gernimation protein	9344.98	13772.3	4917.71	0.357074	-1.48571	0.00258812	0.358488
		UP12_05855	Spore-coat_CotZ	11075.9	16318.6	5833.27	0.357462	-1.48414	0.00255891	0.358488
		UP12_05875	spore coat protein cotX	28754.5	41748.1	15760.8	0.377521	-1.40537	0.00416422	0.512719
		UP12_04960	Small, acid-soluble spore protein 2	5047.42	7293.34	2801.51	0.384119	-1.38038	0.005561	0.577493
		UP12_12185	YhcN/YlaJ family sporulation lipoprotein	434.16	629.286	239.033	0.379847	-1.39651	0.0103743	0.729907
		UP12_12525	Spore germination protein GerM	431.265	598.278	264.252	0.441687	-1.1789	0.0296447	1
		UP12_00290	protein sspF	1290.25	1770.21	810.299	0.457742	-1.12739	0.0291493	1
		UP12_04375	Small, acid-soluble spore protein, gamma-type	17821.7	23813.5	11829.9	0.496774	-1.00934	0.0375867	1
		UP12_15725	manganese ABC transporter permease	193.425	109.441	277.409	2.53478	1.34186	0.0145181	0.78002
	chmotaxis	UP12_01420	PTS fructose transporter subunit IIA	11.1286	20.0642	2.19296	0.109297	-3.19367	0.00596831	0.577493
		UP12_18000	PTS mannose transporter subunit IIB	159.935	256.275	63.5958	0.248155	-2.01069	0.000370091	0.0841244
		UP12_01430	PTS glucose transporter subunit IIA	35.6761	53.8086	17.5437	0.326039	-1.61688	0.0176788	0.791529
		UP12_17990	PTS cellobiose transporter subunit IIA	189.34	274.515	104.166	0.379453	-1.39801	0.0112963	0.741792
		UP12_06115	flagellin	76.2864	107.617	44.9557	0.417737	-1.25933	0.0275032	1
		flgD	Flagellar basal body rod modification protein	156.687	212.498	100.876	0.474715	-1.07487	0.0493643	1
	cell energy metabolism	UP12_02600	acetoin:2,6-dichlorophenolindophenol oxidoreductase subunit alpha	512.197	914.745	109.648	0.119867	-3.06049	1.1954e-07	0.000353241
		UP12_02605	pyruvate dehydrogenase	588.473	1033.31	143.639	0.139009	-2.84675	5.36795e-07	0.000793115
		UP12_02610	branched-chain alpha-keto acid dehydrogenase subunit E2	459.254	760.616	157.893	0.207586	-2.26822	5.14925e-05	0.0351229
		UP12_17985	diacetylchitobiose-6-phosphate hydrolase	21.2581	33.7443	8.77184	0.25995	-1.94369	0.0172795	0.791529
		acoL	Dihydrolipoyl dehydrogenase	316.965	492.485	141.446	0.287209	-1.79983	0.00128229	0.21051
		UP12_11110	glycine dehydrogenase	27.5551	41.9524	13.1578	0.313635	-1.67284	0.0234442	0.962187
		UP12_09150	AMP-binding protein	802.479	1215.71	389.25	0.320184	-1.64303	0.00208374	0.324077
		UP12_03815	alcohol dehydrogenase	58.4867	88.4649	28.5085	0.322258	-1.63371	0.00698796	0.606426
		UP12_18535	beta-galactosidase	46.7176	69.3127	24.1226	0.348025	-1.52274	0.016123	0.791529
		UP12_09120	AMP-dependent synthetase	1351.57	1960.82	742.317	0.378575	-1.40135	0.00695728	0.606426
		UP12_09125	Acetyl-coenzyme A carboxylase carboxyl transferase subunit beta	1392.73	2014.63	770.825	0.382614	-1.38604	0.00750797	0.606426
		UP12_05845	enoyl-ACP reductase	96.7247	138.625	54.824	0.395483	-1.33831	0.0166654	0.791529
		UP12_01720	L-lactate permease	115.431	165.074	65.7888	0.398542	-1.3272	0.0164705	0.791529
		UP12_09155	acyl-CoA dehydrogenase	1131.69	1608.78	654.599	0.40689	-1.29729	0.0128446	0.75231
		UP12_12875	long-chain fatty acid--CoA ligase	616.132	868.233	364.031	0.419278	-1.25402	0.0189086	0.833953
		UP12_03715	glucose-1-phosphate cytidylyltransferase	853.861	1184.7	523.021	0.44148	-1.17958	0.024902	0.981137
	transcriptional regulation	UP12_12785	LuxR family transcriptional regulator	9116.88	13425.7	4808.06	0.358124	-1.48147	0.00266895	0.358488
		UP12_16935	AsnC family transcriptional regulator	5.9384	0.912009	10.9648	12.0227	3.58769	0.0205788	0.868721
		UP12_08520	Ribonuclease YeeF	9.13561	1.82402	16.4472	9.01701	3.17265	0.00881786	0.664888
		UP12_16435	HxlR family transcriptional regulator	19.3625	9.12009	29.605	3.24612	1.69872	0.0372296	1
		UP12_14470	Helix-turn-helix transcriptional regulator	20.915	10.0321	31.7979	3.16962	1.66431	0.0358628	1
		UP12_10760	GntR family transcriptional regulator	126.853	68.4007	185.305	2.70911	1.43782	0.00900017	0.664888
		UP12_07760	ribonuclease III	109.955	62.0166	157.893	2.54598	1.34822	0.0144931	0.78002
		UP12_01760	hypothetical protein UP12_01760	6.4763	11.8561	1.09648	0.0924822	-3.43468	0.0243744	0.97333
		UP12_06720	radical SAM protein	5.56429	10.0321	1.09648	0.109297	-3.19367	0.0464312	1
		UP12_09620	SAM-dependent methyltransferase	5.56429	10.0321	1.09648	0.109297	-3.19367	0.0464312	1
		UP12_06475	stress protein	10.2166	18.2402	2.19296	0.120227	-3.05617	0.00993712	0.7162
		UP12_03840	serine/threonine protein kinase	9.76057	17.3282	2.19296	0.126555	-2.98217	0.0128837	0.75231
		UP12_06300	peptidase S66	7.93655	13.6801	2.19296	0.160302	-2.64113	0.0376216	1
		UP12_13290	hypothetical protein UP12_13290	11.6768	20.0642	3.28944	0.163946	-2.60871	0.0150324	0.780315
		UP12_08980	glucuronoxylanase	586.864	995.002	178.726	0.179624	-2.47695	9.19627e-06	0.00905833
		UP12_01440	hypothetical protein UP12_01440	100.444	166.898	33.9909	0.203663	-2.29574	8.17864e-05	0.0351229
		UP12_07050	hypothetical protein UP12_07050	464.373	758.792	169.954	0.22398	-2.15856	0.000107705	0.0397836
		UP12_01610	cell wall hydrolase	133.656	217.97	49.3416	0.226369	-2.14325	0.000169422	0.046146
		UP12_04070	stress protein	165.223	269.043	61.4029	0.228227	-2.13146	0.000174252	0.046146
		UP12_09590	hypothetical protein UP12_09590	1538.93	2487.96	589.906	0.237104	-2.07641	8.32014e-05	0.0351229
		UP12_05065	membrane protein	4960.91	7948.16	1973.66	0.248317	-2.00974	7.47367e-05	0.0351229
		UP12_11735	hypothetical protein UP12_11735	1423.1	2267.26	578.941	0.255349	-1.96946	0.000187395	0.046146
		UP12_13815	hypothetical protein UP12_13815	249.625	393.988	105.262	0.267171	-1.90417	0.000711884	0.131476
		UP12_08985	arabinoxylan arabinofuranohydrolase	15.1456	23.7122	6.57888	0.277447	-1.84972	0.0437327	1
		rocD	Ornithine aminotransferase	15.1456	23.7122	6.57888	0.277447	-1.84972	0.0437327	1
		UP12_18540	citrate transporter	19.4341	30.0963	8.77184	0.291459	-1.77864	0.0330317	1
		UP12_05885	hypothetical protein UP12_05885	621.255	958.522	283.988	0.296277	-1.75498	0.00119717	0.208095
		UP12_12325	hypothetical protein UP12_12325	52.1897	80.2568	24.1226	0.300567	-1.73424	0.00538513	0.577493
		UP12_15855	choline ABC transporter permease	35.6761	53.8086	17.5437	0.326039	-1.61688	0.0176788	0.791529
		UP12_17485	peptidase M84	405.943	610.134	201.752	0.330669	-1.59654	0.00368769	0.473788
		UP12_05890	membrane protein	611.07	907.449	314.69	0.346785	-1.52789	0.00453663	0.53623
		UP12_09655	hypothetical protein UP12_09655	453.491	671.239	235.743	0.351206	-1.50961	0.00564859	0.577493
		UP12_15205	hypothetical protein UP12_15205	267.722	388.516	146.928	0.378178	-1.40286	0.0111704	0.741792
		UP12_18240	peptidase T	57.8514	83.9049	31.7979	0.378976	-1.39982	0.0198912	0.851864
		UP12_08090	endoglucanase	240.531	348.388	132.674	0.380823	-1.39281	0.0117322	0.75231
		UP12_08670	hypothetical protein UP12_08670	215.804	310.995	120.613	0.387829	-1.36651	0.0132847	0.754929
		UP12_04605	hypothetical protein UP12_04605	75727.5	109126	42328.5	0.387885	-1.3663	0.0060583	0.577493
		UP12_04340	oxalate decarboxylase	2173.38	3126.37	1220.38	0.390351	-1.35715	0.00779837	0.606426
		UP12_16515	UP12_16515	214.984	308.259	121.709	0.394828	-1.3407	0.0150518	0.780315
		UP12_10650	aspartate phosphatase	32708.6	46602.8	18814.5	0.403721	-1.30857	0.00755729	0.606426
		UP12_01575	oxidoreductase	698.797	994.09	403.505	0.405903	-1.30079	0.014463	0.78002
		UP12_13780	hypothetical protein UP12_13780	1340.38	1903.36	777.404	0.408437	-1.29181	0.012633	0.75231
		UP12_03855	hypothetical protein UP12_03855	752.642	1063.4	441.881	0.415535	-1.26696	0.0167792	0.791529
		UP12_11355	hypothetical protein UP12_11355	5579.4	7866.08	3292.73	0.418599	-1.25636	0.0111772	0.741792
		UP12_03090		559.008	787.976	330.04	0.418846	-1.25551	0.0192921	0.838355
		UP12_17995	oligo-beta-mannoside permease IIC protein	173.288	243.506	103.069	0.423271	-1.24035	0.0238912	0.967104
		UP12_09145	biotin carboxylase	320.296	448.709	191.884	0.427636	-1.22554	0.0256437	0.991722
		UP12_18530	Arabinogalactan endo-beta-1,4-galactanase	79.2991	110.353	48.2451	0.437189	-1.19367	0.035426	1
		UP12_14785	hypothetical protein UP12_14785	311.996	433.204	190.788	0.44041	-1.18308	0.0311412	1
		UP12_15025	hypothetical protein UP12_15025	106.767	147.746	65.7888	0.445285	-1.1672	0.0347779	1
		UP12_05400	asparagine synthase	465.578	643.879	287.278	0.446168	-1.16434	0.0310552	1
		UP12_14680	hypothetical protein UP12_14680	314.645	434.116	195.173	0.449588	-1.15333	0.0354832	1
		UP12_05615	hypothetical protein UP12_05615	1225.46	1684.48	766.44	0.455	-1.13606	0.0282688	1
		UP12_15905	hypothetical protein UP12_15905	1323.74	1818.55	828.939	0.455825	-1.13345	0.028163	1
		UP12_02570	anti-sigma-B factor antagonist	757.874	1038.78	476.969	0.459163	-1.12292	0.0334091	1
		UP12_05310	hypothetical protein UP12_05310	193.096	264.483	121.709	0.460179	-1.11973	0.0409991	1
		UP12_18245	hypothetical protein UP12_18245	1358.42	1860.5	856.351	0.46028	-1.11942	0.029964	1
		UP12_10455	hypothetical protein UP12_10455	131.499	179.666	83.3325	0.463819	-1.10837	0.0431881	1
		UP12_08185	dipicolinate synthase subunit A	912.834	1241.24	584.424	0.470837	-1.0867	0.0378871	1
		UP12_07320	hypothetical protein UP12_07320	1382.44	1877.83	887.052	0.472382	-1.08197	0.0356467	1
		UP12_11310	phosphate-binding protein	548.177	743.288	353.067	0.475007	-1.07398	0.0446664	1
		UP12_07250	hypothetical protein UP12_07250	953.634	1287.76	619.511	0.481078	-1.05566	0.0432173	1
		UP12_16230	thioredoxin reductase	1618.92	2163.29	1074.55	0.496721	-1.00949	0.0483564	1
		UP12_09505	betaine-aldehyde dehydrogenase	5731.2	7644.46	3817.94	0.499439	-1.00162	0.0418863	1
		UP12_18230		3.64804	7.29607	0	0	#NAME?	0.0347527	1
		UP12_00980	hypothetical	4.84192	0.912009	8.77184	9.61815	3.26576	0.0493772	1
		UP12_00465	dihydroneopterin aldolase	6.94265	1.82402	12.0613	6.61248	2.72519	0.0377346	1
		UP12_15000	hypothetical protein UP12_15000	10.1399	2.73603	17.5437	6.4121	2.6808	0.015319	0.780475
		UP12_00055	hypothetical	12.2406	3.64804	20.8331	5.71078	2.51369	0.012984	0.75231
		UP12_16420	histidine kinase	13.1526	5.47206	20.8331	3.80718	1.92872	0.041742	1
		UP12_14600	hypothetical protein UP12_14600	46.0315	21.8882	70.1747	3.20605	1.6808	0.00773276	0.606426
		UP12_18330	thiamine biosynthesis protein ThiJ	20.3668	10.0321	30.7014	3.06032	1.61368	0.0433785	1
		UP12_07765	chromosome segregation protein SMC	204.482	108.529	300.436	2.76825	1.46897	0.00770725	0.606426
		UP12_09550	D-gamma-glutamyl-meso-diaminopimelic acid endopeptidase	301.008	167.81	434.206	2.58749	1.37155	0.0127288	0.75231
		UP12_10815	OxaA-like protein precursor Membrane protein insertase YidC	54.4292	31.0083	77.8501	2.51062	1.32804	0.0271413	1
		UP12_16480	DUF2179 domain-containing protein	113.972	65.6647	162.279	2.47133	1.30529	0.0176453	0.791529
		UP12_17040	amino acid ABC transporter substrate-binding protein	63.1959	36.4804	89.9114	2.46465	1.30138	0.0258418	0.991722
		UP12_18180	hypothetical protein UP12_18180	499.987	298.227	701.747	2.35306	1.23454	0.0218272	0.908442
		UP12_14445	hypothetical protein UP12_14445	65.1121	39.2164	91.0078	2.32066	1.21453	0.0362005	1
		UP12_14105	betaine-aldehyde dehydrogenase	118.716	72.9607	164.472	2.25425	1.17265	0.0322507	1
		UP12_15430	TOPRIM domain-containing protein	644.809	400.372	889.245	2.22105	1.15124	0.0302711	1
		UP12_07155	hypothetical protein UP12_07155	218.526	137.713	299.339	2.17364	1.12011	0.0405863	1
		UP12_17250	tRNA threonylcarbamoyladenosine biosynthesis protein	80.9085	51.0725	110.744	2.16838	1.11662	0.0466437	1
		UP12_16460	peptidase M23	194.783	123.121	266.445	2.16408	1.11376	0.041442	1
		UP12_07630	hypothetical protein UP12_07630	4377.22	2915.69	5838.76	2.00253	1.00182	0.0431996	1
